# A revised view on the evolution of glutamine synthetase isoenzymes in plants

**DOI:** 10.1101/2021.11.08.467771

**Authors:** José Miguel Valderrama-Martín, Francisco Ortigosa, Concepción Ávila, Francisco M. Cánovas, Bertrand Hirel, Francisco R. Cantón, Rafael A. Cañas

**Affiliations:** Grupo de Biología Molecular y Biotecnología, Departamento de Biología Molecular y Bioquímica, Universidad de Málaga, Campus Universitario de Teatinos, 29071-Málaga, Spain; Institut National de Recherche pour l’Agriculture, l’Alimentation et l’Environnement (INRAE), Centre de Versailles-Grignon, RD 10, 78026 Versailles cedex, France; Integrative Molecular Biology Lab, Universidad de Málaga, Campus Universitario de Teatinos, 29071-Málaga, Spain

**Keywords:** Glutamine synthetase, phylogeny, plant evolution, nitrogen metabolism, new gene classification

## Abstract

Glutamine synthetase (GS) is a key enzyme responsible for the incorporation of inorganic nitrogen in the form of ammonium into the amino acid glutamine. The genes encoding GS are among the oldest existing genes in living organisms. In plants, two groups of functional GS enzymes are found: eubacterial *GSIIb* (*GLN2*) and eukaryotic *GSIIe* (*GLN1*/*GS*). Phylogenetic analyses have shown that the *GLN2* group originated from bacteria following horizontal gene transfer. Only *GLN1/GS* genes are found in vascular plants, which suggests that they are involved in the final adaptation of plants to terrestrial life. The present phylogenetic study reclassifies the different GS of seed plants into three clusters: *GS1a, GS1b* and *GS2*. The presence of genes encoding GS2 has been expanded to Cycadopsida gymnosperms, which suggests the origin of this gene in a common ancestor of Cycadopsida, Ginkgoopsida and angiosperms. *GS1a* genes have been identified in all gymnosperms, basal angiosperms and some Magnoliidae species. Previous studies in conifers and the gene expression profiles obtained in ginkgo and magnolia in the present work could explain the absence of GS1a in more recent angiosperm species (e.g., monocots and eudicots) due to the redundant roles of GS1a and GS2 in photosynthetic cells. Altogether, the results provide a better understanding of the evolution of plant GS isoenzymes and their physiological roles, which is valuable for improving crop nitrogen use efficiency and productivity.
