## Supplementary material for "A revised view on the evolution of glutamine synthetase isoenzymes in plants": Table S1

### Sheet: Hoja1
				Predicted localization
Sec Name	Complete genome	Database source	Accession id	Localizer	TargetP	Species	Taxonomy -Phylum		Taxonomy - Class	Taxonomy - Order
EcGLNA	Yes	NCBI	NC_004431.1 (4582008..4583393)			Escherichia coli CFT073	Proteobacteria	-	Gammaproteobacteria
ChrGLN1	Yes	Phytozome	Cre02.g113200.t1.1	Chloroplast	Chloroplast	Chlamydomonas reinhardtii	Chlorophyta	Chlorophyta	Chlorophyceae	Chlamydomonadales
ChrGLN2.2	Yes	Phytozome	Cre12.g530600.t1.1	Mitochondria	Mitochondria	Chlamydomonas reinhardtii	Chlorophyta	Chlorophyta	Chlorophyceae	Chlamydomonadales
ChrGLN2.1	Yes	Phytozome	Cre12.g530650.t1.1	Mitochondria	Mitochondria	Chlamydomonas reinhardtii	Chlorophyta	Chlorophyta	Chlorophyceae	Chlamydomonadales
CsuGLN1.1	Yes	Phytozome	23194	-	-	Coccomyxa subellipsoidea	Chlorophyta	Chlorophyta	Trebouxiophyceae	-
CsuGLN2	Yes	Phytozome	23517	Chloroplast	Chloroplast	Coccomyxa subellipsoidea	Chlorophyta	Chlorophyta	Trebouxiophyceae	-
CsuGLN1.2	Yes	Phytozome	30043	-	-	Coccomyxa subellipsoidea	Chlorophyta	Chlorophyta	Trebouxiophyceae	-
CsuGLN1.3	Yes	Phytozome	31742	-	-	Coccomyxa subellipsoidea	Chlorophyta	Chlorophyta	Trebouxiophyceae	-
TsGLN2	No	NCBI	GANN01012695.1	Chloroplast/Mitochondria	Chloroplast	Tetraselmis subcordiformis	Chlorophyta	Chlorophyta	Chlorodendrophyceae	Chlorodendrales
TsGLN1	No	NCBI	GANN01016401.1	-	-	Tetraselmis subcordiformis	Chlorophyta	Chlorophyta	Chlorodendrophyceae	Chlorodendrales
UpGLN1	Yes	NCBI	SDUY01000392.1 (438000..447000)	-	-	Ulva prolifera	Chlorophyta	Chlorophyta	Ulvophyceae	Ulvales
UpGLN2	Yes	NCBI	SDUY01000346.1 (391981..398100)	Mitochondria	Mitochondria	Ulva prolifera	Chlorophyta	Chlorophyta	Ulvophyceae	Ulvales
CaGLN1.2	No	NCBI	HO412957.1	-	-	Chlorokybus atmophyticus	Streptophyta	Streptophyta	Chlorokybophyceae	Chlorokybales
CaGLN2	No	NCBI	HO420332.1	Chloroplast/Nucleus	Chloroplast	Chlorokybus atmophyticus	Streptophyta	Streptophyta	Chlorokybophyceae	Chlorokybales
CaGLN1.1	No	NCBI	GFZF01004106.1	-	-	Chlorokybus atmophyticus	Streptophyta	Streptophyta	Chlorokybophyceae	Chlorokybales
KnGLN2	Yes	NCBI	DF236953.1 (229720..234770)	Chloroplast	Chloroplast	Klebsormidium nitens	Streptophyta	Streptophyta	Klebsormidiophyceae	Klebsormidiales
KnGLN1	Yes	NCBI	DF237128.1 (c149456..144409)	-	-	Klebsormidium nitens	Streptophyta	Streptophyta	Klebsormidiophyceae	Klebsormidiales
KnGLNA	Yes	NCBI	DF236997.1 (c192248..189256)	-	-	Klebsormidium nitens	Streptophyta	Streptophyta	Klebsormidiophyceae	Klebsormidiales
CgGLN1.2	No	NCBI	HO394444.1	Chloroplast	Chloroplast	Chaetosphaeridium globosum	Streptophyta	Streptophytina	Coleochaetophyceae	Coleochaetales
CgGLN1.1	No	NCBI	JO159164.1 / JO158029.1	-	-	Chaetosphaeridium globosum	Streptophyta	Streptophytina	Coleochaetophyceae	Coleochaetales
PmGLN1	No	NCBI	HO577462.1	-	-	Penium margaritaceum	Streptophyta	Streptophytina	Zygnemophyceae	Desmidiales
PmGLN2	No	NCBI	HO621763.1	Chloroplast/Mitochondria	Chloroplast	Penium margaritaceum	Streptophyta	Streptophytina	Zygnemophyceae	Desmidiales
AnaGS1	No	NCBI SRA	ERX2100251/ERX2100252	-	-	Anthoceros agrestis	Streptophyta	Anthocerotophyta	Anthocerotopsida	Anthocerotales
AnaGLN2	No	NCBI SRA	ERX2100251/ERX2100252	Chloroplast	Chloroplast	Anthoceros agrestis	Streptophyta	Anthocerotophyta	Anthocerotopsida	Anthocerotales
MpGS1.1	Yes	Phytozome	Mapoly0173s0020.1	-	-	Marchantia polymorpha	Streptophyta	Marchantiophyta	Marchantiopsida	Marchantiales
MpGS1.2	Yes	Phytozome	Mapoly0032s0051.1	Nucleus	-	Marchantia polymorpha	Streptophyta	Marchantiophyta	Marchantiopsida	Marchantiales
MpGLN2.1	Yes	Phytozome	Mapoly0061s0088.1	Chloroplast/Nucleus	Chloroplast	Marchantia polymorpha	Streptophyta	Marchantiophyta	Marchantiopsida	Marchantiales
MpGLN2.2	Yes	Phytozome	Mapoly0064s0057.1	Chloroplast/Nucleus	Chloroplast	Marchantia polymorpha	Streptophyta	Marchantiophyta	Marchantiopsida	Marchantiales
MpGS1.3	Yes	Phytozome	Mapoly0005s0209.1	-	-	Marchantia polymorpha	Streptophyta	Marchantiophyta	Marchantiopsida	Marchantiales
MpGS1.4	Yes	Phytozome	Mapoly0056s0068.1	-	-	Marchantia polymorpha	Streptophyta	Marchantiophyta	Marchantiopsida	Marchantiales
SfGLN2.1	Yes	Phytozome	Sphfalx0058s0091.1	Chloroplast/Nucleus	Chloroplast	Sphagnum fallax	Streptophyta	Bryophyta	Sphagnopsida	Sphagnales
SfGLN2.2	Yes	Phytozome	Sphfalx0069s0034.1	Chloroplast	Chloroplast	Sphagnum fallax	Streptophyta	Bryophyta	Sphagnopsida	Sphagnales
SfGS1.1	Yes	Phytozome	Sphfalx0239s0023.1	-	-	Sphagnum fallax	Streptophyta	Bryophyta	Sphagnopsida	Sphagnales
SfGS1.2	Yes	Phytozome	Sphfalx0239s0022.1	-	-	Sphagnum fallax	Streptophyta	Bryophyta	Sphagnopsida	Sphagnales
SfGS1.3	Yes	Phytozome	Sphfalx0016s0024.1	-	-	Sphagnum fallax	Streptophyta	Bryophyta	Sphagnopsida	Sphagnales
SfGS1.4	Yes	Phytozome	Sphfalx0016s0025.1	-	-	Sphagnum fallax	Streptophyta	Bryophyta	Sphagnopsida	Sphagnales
SfGS1.5	Yes	Phytozome	Sphfalx0006s0243.1	-	-	Sphagnum fallax	Streptophyta	Bryophyta	Sphagnopsida	Sphagnales
SfGS1.6	Yes	Phytozome	Sphfalx0015s0225.1	-	-	Sphagnum fallax	Streptophyta	Bryophyta	Sphagnopsida	Sphagnales
PhpGS1.1	Yes	Phytozome	Pp3c21_8940V3.1	-	-	Physcomitrella patens	Streptophyta	Bryophyta	Bryopsida	Funariales
PhpGS1.2	Yes	Phytozome	Pp3c21_8810V3.2	-	-	Physcomitrella patens	Streptophyta	Bryophyta	Bryopsida	Funariales
PhpGS1.3	Yes	Phytozome	Pp3c18_10780V3.1	-	-	Physcomitrella patens	Streptophyta	Bryophyta	Bryopsida	Funariales
PhpGS1.4	Yes	Phytozome	Pp3c18_10760V3.1	-	-	Physcomitrella patens	Streptophyta	Bryophyta	Bryopsida	Funariales
PhpGLN2.1	Yes	Phytozome	Pp3c20_22820V3.1	Chloroplast	Chloroplast	Physcomitrella patens	Streptophyta	Bryophyta	Bryopsida	Funariales
PhpGLN2.2	Yes	Phytozome	Pp3c20_22420V3.1	Chloroplast	Chloroplast	Physcomitrella patens	Streptophyta	Bryophyta	Bryopsida	Funariales
SmGS1.1	Yes	NCBI	XM_024682373.1	Nucleus	-	Selaginella moellendorffii	Streptophyta	Tracheophyta	Lycopodiopsida	Selaginellales
SmGS1.2	Yes	NCBI	XM_002972109.2	Nucleus	-	Selaginella moellendorffii	Streptophyta	Tracheophyta	Lycopodiopsida	Selaginellales
SmGS1.3	Yes	NCBI	XM_024669393.1	-	-	Selaginella moellendorffii	Streptophyta	Tracheophyta	Lycopodiopsida	Selaginellales
SmGS1.4	Yes	NCBI	XM_024663332.1	-	-	Selaginella moellendorffii	Streptophyta	Tracheophyta	Lycopodiopsida	Selaginellales
IsGS1.2	No	EBI SRA	SRR1648119	Chloroplast	Chloroplast	Isoetes sinensis	Streptophyta	Tracheophyta	Lycopodiopsida	Isoetales
IsGS1.1	No	EBI SRA	SRR1648119	-	-	Isoetes sinensis	Streptophyta	Tracheophyta	Lycopodiopsida	Isoetales
PdGS1.1	No	NCBI SRA	ERX2099924	-	-	Phylloglossum drummondii	Streptophyta	Tracheophyta	Lycopodiopsida	Lycopodiales
PdGS1.2	No	NCBI SRA	ERX2099924	Chloroplast	Chloroplast	Phylloglossum drummondii	Streptophyta	Tracheophyta	Lycopodiopsida	Lycopodiales
PdGS1.3	No	NCBI SRA	ERX2099924	-	-	Phylloglossum drummondii	Streptophyta	Tracheophyta	Lycopodiopsida	Lycopodiales
EdGS1.1	No	NCBI SRA	SRX1098223 / ERX337177	-	-	Equisetum diffusum	Streptophyta	Tracheophyta	Polypodiopsida	Equisetales
EdGS1.5	No	NCBI SRA	SRX1098223 / ERX337177	-	-	Equisetum diffusum	Streptophyta	Tracheophyta	Polypodiopsida	Equisetales
EdGS1.6	No	NCBI SRA	SRX1098223 / ERX337177	-	-	Equisetum diffusum	Streptophyta	Tracheophyta	Polypodiopsida	Equisetales
EdGS1.2	No	NCBI SRA	SRX1098223 / ERX337177	Chloroplast/Nucleus	Chloroplast	Equisetum diffusum	Streptophyta	Tracheophyta	Polypodiopsida	Equisetales
EdGS1.3	No	NCBI SRA	SRX1098223 / ERX337177	Chloroplast/Nucleus	Chloroplast	Equisetum diffusum	Streptophyta	Tracheophyta	Polypodiopsida	Equisetales
EdGS1.4	No	NCBI SRA	SRX1098223 / ERX337177	-	-	Equisetum diffusum	Streptophyta	Tracheophyta	Polypodiopsida	Equisetales
AfGS1.1	No	NCBI SRA	SRX2779505 / SRX1098231	-	-	Angiopteris fokiensis	Streptophyta	Tracheophyta	Polypodiopsida	Marattiales
AfGS1.3	No	NCBI SRA	SRX2779505 / SRX1098231	Nucleus	-	Angiopteris fokiensis	Streptophyta	Tracheophyta	Polypodiopsida	Marattiales
AfGS1.2	No	NCBI SRA	SRX2779505 / SRX1098231	Mitochondria	Chloroplast	Angiopteris fokiensis	Streptophyta	Tracheophyta	Polypodiopsida	Marattiales
OvGS1.1	No	NCBI SRA	SRX1098237	Nucleus	-	Ophioglossum vulgatum	Streptophyta	Tracheophyta	Polypodiopsida	Ophioglossales
OvGS1.2	No	NCBI SRA	SRX1098237	-	-	Ophioglossum vulgatum	Streptophyta	Tracheophyta	Polypodiopsida	Ophioglossales
OvGS1.3	No	NCBI SRA	SRX1098237	-	-	Ophioglossum vulgatum	Streptophyta	Tracheophyta	Polypodiopsida	Ophioglossales
PglyGS1.1	No	NCBI SRA	ERX2099957	-	-	Polypodium glycyrrhiza	Streptophyta	Tracheophyta	Polypodiopsida	Polypodiales
PglyGS1.2	No	NCBI SRA	ERX2099957	-	-	Polypodium glycyrrhiza	Streptophyta	Tracheophyta	Polypodiopsida	Polypodiales
PglyGS1.3	No	NCBI SRA	ERX2099957	-	-	Polypodium glycyrrhiza	Streptophyta	Tracheophyta	Polypodiopsida	Polypodiales
PglyGS1.4	No	NCBI SRA	ERX2099957	-	-	Polypodium glycyrrhiza	Streptophyta	Tracheophyta	Polypodiopsida	Polypodiales
DpGS1.1	No	NCBI SRA	SRS993166	-	-	Dicranopteris pedata	Streptophyta	Tracheophyta	Polypodiopsida	Gleicheniales
DpGS1.2	No	NCBI SRA	SRS993166	-	-	Dicranopteris pedata	Streptophyta	Tracheophyta	Polypodiopsida	Gleicheniales
VsGS1.1	No	NCBI SRA	SRX1098225	-	-	Vandenboschia striata	Streptophyta	Tracheophyta	Polypodiopsida	Hymenophyllales
VsGS1.2	No	NCBI SRA	SRX1098225	-	-	Vandenboschia striata	Streptophyta	Tracheophyta	Polypodiopsida	Hymenophyllales
OcGS1.1	No	NCBI SRA	ERX2099950 / ERX2100248	-	-	Osmundastrum cinnamomeum	Streptophyta	Tracheophyta	Polypodiopsida	Osmundales
OcGS1.2	No	NCBI SRA	ERX2099950 / ERX2100248	-	-	Osmundastrum cinnamomeum	Streptophyta	Tracheophyta	Polypodiopsida	Osmundales
AzfGS1.1	Yes	Fernbase	Azfi_s0002 Azfi_s0002:1878541..1882659	-	-	Azolla filiculoides	Streptophyta	Tracheophyta	Polypodiopsida	Salviniales
AzfGS1.2	Yes	Fernbase	Azfi_s0043 Azfi_s0043:358880..362614	-	-	Azolla filiculoides	Streptophyta	Tracheophyta	Polypodiopsida	Salviniales
AzfGS1.3	Yes	Fernbase	Azfi_s0033 Azfi_s0033:1441546..1448339	-	-	Azolla filiculoides	Streptophyta	Tracheophyta	Polypodiopsida	Salviniales
AzfGS1.4	Yes	Fernbase	Azfi_s0008 Azfi_s0008:6155791..6160789	-	-	Azolla filiculoides	Streptophyta	Tracheophyta	Polypodiopsida	Salviniales
AzfGS1.5	Yes	Fernbase	Azfi_s0092 Azfi_s0092:1097057..1103011	-	-	Azolla filiculoides	Streptophyta	Tracheophyta	Polypodiopsida	Salviniales
LjGS1.1	No	NCBI	FX959896.1	Nucleus	-	Lygodium japonicum	Streptophyta	Tracheophyta	Polypodiopsida	Schizaeales
LjGS1.2	No	NCBI	FX973966.1	-	-	Lygodium japonicum	Streptophyta	Tracheophyta	Polypodiopsida	Schizaeales
LjGS1.3	No	NCBI	FX971356.1	-	-	Lygodium japonicum	Streptophyta	Tracheophyta	Polypodiopsida	Schizaeales
AspGS1.1	No	NCBI SRA	SRX2779495 / ERX337181	-	-	Alsophila spinulosa	Streptophyta	Tracheophyta	Polypodiopsida	Cyatheales
AspGS1.2	No	NCBI SRA	SRX2779495 / ERX337181	-	-	Alsophila spinulosa	Streptophyta	Tracheophyta	Polypodiopsida	Cyatheales
AspGS1.3	No	NCBI SRA	SRX2779495 / ERX337181	-	-	Alsophila spinulosa	Streptophyta	Tracheophyta	Polypodiopsida	Cyatheales
AspGS1.4	No	NCBI SRA	SRX2779495 / ERX337181	-	-	Alsophila spinulosa	Streptophyta	Tracheophyta	Polypodiopsida	Cyatheales
AspGS1.5	No	NCBI SRA	SRX2779495 / ERX337181	-	-	Alsophila spinulosa	Streptophyta	Tracheophyta	Polypodiopsida	Cyatheales
GmGS1b	Yes	DRYAD	TnS000801635t13 / scaffold801635 (1834000..1838000)	-	-	Gnetum montanum	Streptophyta	Acrogymnospermae	Gnetopsida	Gnetales
GmGS1a	Yes	DRYAD	TnS000115905t03 / scaffold115905 (158000..162000)	-	-	Gnetum montanum	Streptophyta	Acrogymnospermae	Gnetopsida	Gnetales
WmGS1b	No	NCBI SRA	ERX337173	-	-	Welwitschia mirabilis	Streptophyta	Acrogymnospermae	Gnetopsida	Welwitschiales
WmGS1a	No	NCBI SRA	ERX337173	-	-	Welwitschia mirabilis	Streptophyta	Acrogymnospermae	Gnetopsida	Welwitschiales
EtGS1b.2	No	NCBI SRA	SRX664970	-	-	Ephedra trifurca	Streptophyta	Acrogymnospermae	Gnetopsida	Ephedrales
EtGS1b.1	No	NCBI SRA	SRX664970	-	-	Ephedra trifurca	Streptophyta	Acrogymnospermae	Gnetopsida	Ephedrales
EtGS1a.1	No	NCBI SRA	SRX664970	-	-	Ephedra trifurca	Streptophyta	Acrogymnospermae	Gnetopsida	Ephedrales
EtGS1a.2	No	NCBI SRA	SRX664970	-	-	Ephedra trifurca	Streptophyta	Acrogymnospermae	Gnetopsida	Ephedrales
PmaGS1b	No	Congenie	UCPmacrophyllus_isotig09476	-	-	Podocarpus macrophyllus	Streptophyta	Acrogymnospermae	Coniferopsida	Araucariales
PmaGS1a	No	Congenie	UCPmacrophyllus_isotig01057	-	-	Podocarpus macrophyllus	Streptophyta	Acrogymnospermae	Coniferopsida	Araucariales
SqgGS1b	Yes	NCBI	VCHN01026047.1(298000..303000)	-	-	Sequoiadendron giganteum	Streptophyta	Acrogymnospermae	Coniferopsida	Cupressales
SqgGS1a	Yes	NCBI	VCHN01026047.1(395000..400000)	Nucleus	-	Sequoiadendron giganteum	Streptophyta	Acrogymnospermae	Coniferopsida	Cupressales
PtaGS1a	Yes	Congenie	PITA_000017722	Nucleus	-	Pinus taeda	Streptophyta	Acrogymnospermae	Coniferopsida	Pinales
PtaGS1b.1	Yes	Congenie	PITA_000017720	-	-	Pinus taeda	Streptophyta	Acrogymnospermae	Coniferopsida	Pinales
PtaGS1b.2	Yes	Congenie	scaffold896626(77000..83000)	-	-	Pinus taeda	Streptophyta	Acrogymnospermae	Coniferopsida	Pinales
ChaGS2	No	NCBI	SRX2728286	Chloroplast	Chloroplast	Cycas hainanensis	Streptophyta	Acrogymnospermae	Cycadopsida	Cycadales
ChaGS1a	No	NCBI	SRX2728286	-	-	Cycas hainanensis	Streptophyta	Acrogymnospermae	Cycadopsida	Cycadales
ChaGS1b	No	NCBI	SRX2728286	-	-	Cycas hainanensis	Streptophyta	Acrogymnospermae	Cycadopsida	Cycadales
EnGS1a	No	NCBI SRA	SRX2527273 / SRX2527272	-	-	Encephalartos natalensis	Streptophyta	Acrogymnospermae	Cycadopsida	Cycadales
EnGS2	No	NCBI SRA	SRX2527273 / SRX2527272	Chloroplast	Chloroplast	Encephalartos natalensis	Streptophyta	Acrogymnospermae	Cycadopsida	Cycadales
EnGS1b	No	NCBI SRA	SRX2527273 / SRX2527272	Nucleus	-	Encephalartos natalensis	Streptophyta	Acrogymnospermae	Cycadopsida	Cycadales
GbGS1a	Yes	NCBI	GGBW01012348.1	-	-	Ginkgo biloba	Streptophyta	Acrogymnospermae	Ginkgoopsida	Ginkgoales
GbGS1b.1	Yes	GigaDB	scaffold2053 (4664216..4664216)	-	-	Ginkgo biloba	Streptophyta	Acrogymnospermae	Ginkgoopsida	Ginkgoales
GbGS1b.2	Yes	GigaDB	scaffold2982 (1073499..1075660)	-	-	Ginkgo biloba	Streptophyta	Acrogymnospermae	Ginkgoopsida	Ginkgoales
GbGS1b.3	Yes	GigaDB	scaffold10312 (439745..441446)	-	-	Ginkgo biloba	Streptophyta	Acrogymnospermae	Ginkgoopsida	Ginkgoales
GbGS2	Yes	GigaDB	scaffold11488 (312603..315107)	Chloroplast	Chloroplast	Ginkgo biloba	Streptophyta	Acrogymnospermae	Ginkgoopsida	Ginkgoales
AtrGS1a	Yes	NCBI	XP_006828441.1	-	-	Amborella trichopoda	Streptophyta	Angiospermae	Magnoliopsida	Amborellales
AtrGS1b.1	Yes	NCBI	XP_006844043	-	-	Amborella trichopoda	Streptophyta	Angiospermae	Magnoliopsida	Amborellales
AtrGS1b.2	Yes	NCBI	XP_006828438	-	-	Amborella trichopoda	Streptophyta	Angiospermae	Magnoliopsida	Amborellales
AtrGS2	Yes	NCBI	XP_006850815	Chloroplast/Nucleus	Chloroplast	Amborella trichopoda	Streptophyta	Angiospermae	Magnoliopsida	Amborellales
NcGS1b.1	Yes	NCBI	NC_045139.1 (16609000..16614000)	Nucleus	-	Nymphaea colorata	Streptophyta	Angiospermae	Magnoliopsida	Nymphaeales
NcGS1b.2	Yes	NCBI	NC_045139.1 (30235000..30239000)	-	-	Nymphaea colorata	Streptophyta	Angiospermae	Magnoliopsida	Nymphaeales
NcGS1b.3	Yes	NCBI	NC_045145.1 (18216000..18221000)	-	-	Nymphaea colorata	Streptophyta	Angiospermae	Magnoliopsida	Nymphaeales
NcGS1b.4	Yes	NCBI	NC_045146.1 (13187000..13193000)	-	-	Nymphaea colorata	Streptophyta	Angiospermae	Magnoliopsida	Nymphaeales
NcGS2	Yes	NCBI	NC_045146.1 (13944000..13950000)	Chloroplast	Chloroplast	Nymphaea colorata	Streptophyta	Angiospermae	Magnoliopsida	Nymphaeales
IpGS1b.2	No	NCBI SRA	ERX2099174	-	-	Illicium parviflorum	Streptophyta	Angiospermae	Magnoliopsida	Austrobaileyales
IpGS2	No	NCBI SRA	ERX2099174	Chloroplast/Nucleus	Chloroplast	Illicium parviflorum	Streptophyta	Angiospermae	Magnoliopsida	Austrobaileyales
IpGS1b.1	No	NCBI SRA	ERX2099174	-	-	Illicium parviflorum	Streptophyta	Angiospermae	Magnoliopsida	Austrobaileyales
IpGS1a	No	NCBI SRA	ERX2099174	-	-	Illicium parviflorum	Streptophyta	Angiospermae	Magnoliopsida	Austrobaileyales
SgGS1b.1	No	NCBI SRA	SRX3469518 / ERX337102	Nucleus	-	Sarcandra glabra	Streptophyta	Angiospermae	Magnoliopsida	Chloranthales
SgGS1b.2	No	NCBI SRA	SRX3469518 / ERX337102	-	-	Sarcandra glabra	Streptophyta	Angiospermae	Magnoliopsida	Chloranthales
SgGS1a	No	NCBI SRA	SRX3469518 / ERX337102	-	-	Sarcandra glabra	Streptophyta	Angiospermae	Magnoliopsida	Chloranthales
SgGS2	No	NCBI SRA	SRX3469518 / ERX337102	Chloroplast/Nucleus	Chloroplast	Sarcandra glabra	Streptophyta	Angiospermae	Magnoliopsida	Chloranthales
SgGS1b.3	No	NCBI SRA	SRX3469518 / ERX337102	-	-	Sarcandra glabra	Streptophyta	Angiospermae	Magnoliopsida	Chloranthales
LsGS1a	No	NCBI SRA	ERX2099181	-	-	Laurelia sempervirens	Streptophyta	Angiospermae	Magnoliopsida	Laurales
LsGS1b.1	No	NCBI SRA	ERX2099181	-	-	Laurelia sempervirens	Streptophyta	Angiospermae	Magnoliopsida	Laurales
LsGS1b.2	No	NCBI SRA	ERX2099181	-	-	Laurelia sempervirens	Streptophyta	Angiospermae	Magnoliopsida	Laurales
LsGS1b.3	No	NCBI SRA	ERX2099181	-	-	Laurelia sempervirens	Streptophyta	Angiospermae	Magnoliopsida	Laurales
LsGS2.1	No	NCBI SRA	ERX2099181	Chloroplast/Nucleus	Chloroplast	Laurelia sempervirens	Streptophyta	Angiospermae	Magnoliopsida	Laurales
LsGS2.2	No	NCBI SRA	ERX2099181	Chloroplast/Nucleus	Chloroplast	Laurelia sempervirens	Streptophyta	Angiospermae	Magnoliopsida	Laurales
PinGS1b.1	Yes	http://cotton.hzau.edu.cn/EN/download.php	Pn1 46770000...46780000	-	-	Piper nigrum	Streptophyta	Angiospermae	Magnoliopsida	Piperales
PinGS1b.2	Yes	http://cotton.hzau.edu.cn/EN/download.php	Pn3 29550000...29565000	-	-	Piper nigrum	Streptophyta	Angiospermae	Magnoliopsida	Piperales
PinGS1b.3	Yes	http://cotton.hzau.edu.cn/EN/download.php	Pn10 18290000...18310000	-	-	Piper nigrum	Streptophyta	Angiospermae	Magnoliopsida	Piperales
PinGS2	Yes	http://cotton.hzau.edu.cn/EN/download.php	Pn7 3955000...3965000	Chloroplast/Nucleus	Chloroplast	Piper nigrum	Streptophyta	Angiospermae	Magnoliopsida	Piperales
PinGS1b.4	Yes	http://cotton.hzau.edu.cn/EN/download.php	Pn13 27540000...27550000	Nucleus	-	Piper nigrum	Streptophyta	Angiospermae	Magnoliopsida	Piperales
PinGS1b.5	Yes	http://cotton.hzau.edu.cn/EN/download.php	Pn16 12727000...12737000	-	-	Piper nigrum	Streptophyta	Angiospermae	Magnoliopsida	Piperales
PinGS1b.6	Yes	http://cotton.hzau.edu.cn/EN/download.php	Pn17 22410000...22420000	Nucleus	-	Piper nigrum	Streptophyta	Angiospermae	Magnoliopsida	Piperales
PinGS1b.7	Yes	http://cotton.hzau.edu.cn/EN/download.php	Pn16 12695000...12705000	-	-	Piper nigrum	Streptophyta	Angiospermae	Magnoliopsida	Piperales
LcGS1a	Yes	NCBI	ML058335.1 (6185210..6193418)	-	-	Liriodendron chinense	Streptophyta	Angiospermae	Magnoliopsida	Magnoliales
LcGS1b.1	Yes	NCBI	ML058335.1 (6310000..6317000)	-	-	Liriodendron chinense	Streptophyta	Angiospermae	Magnoliopsida	Magnoliales
LcGS1b.2	Yes	NCBI	ML058413.1 (944000..955000)	-	-	Liriodendron chinense	Streptophyta	Angiospermae	Magnoliopsida	Magnoliales
LcGS1b.3	Yes	NCBI	ML058413.1 (876000..893000)	-	-	Liriodendron chinense	Streptophyta	Angiospermae	Magnoliopsida	Magnoliales
LcGS2	Yes	NCBI	ML058362.1 (1631998..1642996)	Chloroplast/Nucleus	Chloroplast	Liriodendron chinense	Streptophyta	Angiospermae	Magnoliopsida	Magnoliales
AcGSb1.1	Yes	Phytozome	Aqcoe2G320700.1	-	-	Aquilegia coerulea	Streptophyta	Angiospermae	Magnoliopsida	Ranunculales
AcGSb1.2	Yes	Phytozome	Aqcoe3G008800.1	-	-	Aquilegia coerulea	Streptophyta	Angiospermae	Magnoliopsida	Ranunculales
AcGSb1.3	Yes	Phytozome	Aqcoe3G435500.1	-	-	Aquilegia coerulea	Streptophyta	Angiospermae	Magnoliopsida	Ranunculales
AcGS2	Yes	Phytozome	Aqcoe5G063200.1	Chloroplast/Nucleus	Chloroplast	Aquilegia coerulea	Streptophyta	Angiospermae	Magnoliopsida	Ranunculales
MiGS1b.1	Yes	NCBI	UZVR01000208.1 (180000..186000)	-	-	Macadamia integrifolia	Streptophyta	Angiospermae	Magnoliopsida	Proteales
MiGS1b.2	Yes	NCBI	UZVR01000170.1 (366000..371000)	-	-	Macadamia integrifolia	Streptophyta	Angiospermae	Magnoliopsida	Proteales
MiGS1b.3	Yes	NCBI	UZVR01000444.1 (985000..991000	-	-	Macadamia integrifolia	Streptophyta	Angiospermae	Magnoliopsida	Proteales
MiGS2	Yes	NCBI	UZVR01000287.1 (608000..613000)	Chloroplast/Mitochondria/Nucleus	Chloroplast	Macadamia integrifolia	Streptophyta	Angiospermae	Magnoliopsida	Proteales
OsGS1.1	Yes	NCBI	BAS80796.1	-	-	Oryza sativa	Streptophyta	Angiospermae	Magnoliopsida	Poales
OsGS1.2	Yes	NCBI	ABF94717.1	-	-	Oryza sativa	Streptophyta	Angiospermae	Magnoliopsida	Poales
OsGS1.3	Yes	NCBI	ABF98528.1	-	-	Oryza sativa	Streptophyta	Angiospermae	Magnoliopsida	Poales
OsGS2	Yes	NCBI	XP_015635322.1	Chloroplast/Nucleus	Chloroplast	Oryza sativa	Streptophyta	Angiospermae	Magnoliopsida	Poales
AtGSb1.1	Yes	TAIR	AT5G37600.1	-	-	Arabidopsis thaliana	Streptophyta	Angiospermae	Magnoliopsida	Brassicales
AtGSb1.2	Yes	TAIR	AT1G66200.1	-	-	Arabidopsis thaliana	Streptophyta	Angiospermae	Magnoliopsida	Brassicales
AtGSb1.3	Yes	TAIR	AT3G17820.1	-	-	Arabidopsis thaliana	Streptophyta	Angiospermae	Magnoliopsida	Brassicales
AtGSb1.4	Yes	TAIR	AT5G16570.1	-	-	Arabidopsis thaliana	Streptophyta	Angiospermae	Magnoliopsida	Brassicales
AtGSb1.5	Yes	TAIR	AT1G48470.1	-	-	Arabidopsis thaliana	Streptophyta	Angiospermae	Magnoliopsida	Brassicales
AtGS2	Yes	TAIR	AT5G35630.1	Chloroplast/Nucleus	Chloroplast	Arabidopsis thaliana	Streptophyta	Angiospermae	Magnoliopsida	Brassicales
