## Supplementary material for "A revised view on the evolution of glutamine synthetase isoenzymes in plants": Table S3

### Sheet: Hoja1
Table S3. Magnolia and Ginkgo GS gene sequences used to design the primers used for RT-qPCR experiments.
Name	Species	ID	Sequence
RNA binding protein	Magnolia grandiflora	SRA: ERX2099196 TRINITY_DN31459_c0_g1_i1	GAAGAAGAAGAAGGAGAAAGATAAGAAAGGAGCGGTGACGAATTCGTGGGGGAAGTATGGGATTATCAGAGAAACTGATATGTGGAATAAACGACCAGAGTTCACTGCATGGTTAGCAGAAGTGAAACAGGTGAACCTGGAAAGTCTGCCAAACTGGGAAGAGAAGCAAATGTTCAAGGAGTTCATGGAGGATCATAATACTGCTACCTTCCCATCAAAAAAATACTATGGTTTGGATGCATATCATCAGCGCAAGATGACCAAAGAAATGCAAAAAGGTTTAAAGAAGATCCTGCAAACAGAGCGTACAGTGTTCAATGATGAAGAACAGCGTCGGCTAGAATTGTTGGTTGAAAGGGAGAGACAAAAGGAAGAACAGGTGGAAACCTTGAAGCGCTC…
Actin	Magnolia grandiflora	KJ579271.1	CTAGTGATTACWGGTGTVATGGTTGGGATGGGACAGAAAGATGCTTATGTTGGTGATGAGGCCCAGTCCAAAAGAGGTATTCTCACTTTGAAATAYCCCATTGAGCATGGRATTGTGAGTAACTGGGATGACATGGAGAAGATCTGGCATCAYACCTTCTACAAYGAGCTCCGTGTMGCYCCKGAAGAACATCCYGTYCTCCTTACTGARGCSCCTCTCAAYCCCAAGGCCAACAGGGAGAAAATGACACAGATCATGTTCGAAACCTTCAATGTCCCTGCCATGTATGTTGCCATTCAGGCTGTCCTCTCCCTCTATGCCAGTGGCCGTACCACAGGTATTGTGCTTGATTCCGGTGATGGMGTCAGCCACACTGTCCCAATTTATGAAGGTTATGCG…
MgGS2	Magnolia grandiflora	ERX2099196 TRINITY_DN37598_c2_g1_i5	CTTGGTGATGACAAAGAGGAGATGAGCTCCCCAGGATGCCTTCCCATCATCACTTCAAGTGCCACAACACCAAAGCTATATACGTCGCATTTTTCAGTCACCCTCATTGTATATGCAAGCTCTACAAGAAAGAATATAATTAGTTATGTTCTTTTCTCTTTGTTAATCATCAATAGCTAAACTCTTAATCATATGTCAAAACTCACCTGGGTTTCTTGAGTTAGGTTTCGTGTCTTGTAGGTTGTTGTGCTTGCTAACCTTAGGCATCTCTACAAAGATGTGTTTGGTACATTTGGGAGGTGAATAAGATGAGCTGGGCTTTCGGATGATCTTGCTAGAAAAGTCAGGATGGTCCACTCGCCAGGCATGCCACATATATACATTAAGTGCATGCTGTTG…
MgGS1a	Magnolia grandiflora	ERX2099196 TRINITY_DN34242_c0_g1_i1	AAATGGTCCCCCATTTTTATGATAACTCTGGAAAATTGGATCCTAATTCTTCTGTATCATTTATTCTTTTCTTATCCAGCATCTGATCCTACCTTGCTGATTGCATAATGGGCTATAAATAGGGAAGAGGGGTTCTTATACAAAAGCATTATTTGCCTAGTTGTATACTCGTTCCATATAGCTGTTGTCTCCTTCCAGAATTCAATCTATTTTAGGATTTGATCAGCAACTCCCATGTCGATCTTAACCGATTTGCTTAATCTCGATTTGTCAGACTCTACAGAAAAGATAATTGCAGAATATATATGGATTGGAGGATCAGGCATTGACTTAAGGAGCAAAGCGCGTACGATCTCAGGCCCCGTTAGTAGCCCTCGGGAGCTTCCAAAATGGAATTAC…
MgGS1b.1	Magnolia grandiflora	ERX2099196 TRINITY_DN37672_c0_g1_i4	TTTTGGGTTTTCTGGGAGAGAGATTTTTGGGTTTTCTGAGAGAGAGATCGCTGTTGTTGGGTTTTGTTCGATCATCATCAACATGGCGCTACTTACAGATCTCATCAACTTAAATCTCTCTGATTGCACTGATAAGATCATCGCAGAATACATATGGATTGGCGGGTCTGGTATGGATCTCAGAAGCAAAGCAAGGACACTTACAGGACCAGTTACTGACCCTCATAAGCTTCCGAAGTGGAACTATGATGGCTCCAGTACTGGCCAAGCGCCTGGAGAAGACAGTGAAGTGATTATTTATCCTCAGGCAATTTTCAAAGACCCATTTAGGAGAGGCAACAACATTCTTGTGATGTGTGACACTTACACGCCGGCTGGAGATCCACTCCCAACGAACAA…
MgGS1b.2	Magnolia grandiflora	ERX2099196 TRINITY_DN36429_c0_g1_i3	CTCTCTCATCTCCGTGGACATGGCTCTCCTCAGCGATCTCATCAACATCAATCTCTCAGACACTACTGAGAAGATCATCGCCGAATACATATGGATTGGTGGATCTGGCATGGACTTGAGAAGCAAAGCAAGGACCTTGCCGGGGCCGGTTACTGACCCACATAAGCTCCCGAAATGGAACTACGACGGATCAAGCACCGGCCAAGCTCCTGGGGATGACAGCGAAGTCATTTTATATCCACAAGCGATATTTAAGGATCCTTTCAGAAGGGGAAATAATATTTTGGTGATGTGCGATGCATATACTCCTGGCGGGGAACCGATTCCTACAAATAAAAGGTTTAATGCGGCAAAGATATTCAGTCATCCTGATGTTGCAGTTGAAGAGACTTGGTATGG…
MgGS1b.3	Magnolia grandiflora	ERX2099196 TRINITY_DN21442_c0_g1_i2/TRINITY_DN32483_c0_g1_i2	GTTGGGTTTTCTTCAAAACATTAAAATGTCTCGGCTTTCAGATCTTATCAACTTAGATCTCTCCGATTCCACCGAGAAAATCATTGCCGAATACATATGGATTGGAGGATCTGGTATGGACCTCAGAAGCAAAGCAAGGACGCTTCCGGGGCCGGTTGCAGATTCTCTTAAGCTTCCCAAGTGGAATTACGACGGTTCCAGCACTGGTCAAGCTCCCGGAGAAGATAGTGAAGTTATACTATATCCTCAGGCCATTTTCAAGGACCCATTTAGGAGAGGCAACAATATCCTTGTGATGTGTGATGCTTACACACCTGCTGGAGAGCCGATTCCAACGAACAAAAGACACAATGCTGCGAAGATTTTCAGCCATCCTGATGTTCTGGCCGAGGTTCCATG…
Myosin heavy chain-related	Ginkgo biloba	GGBW01049790.1 TSA: Unigene19968	TTGGGAGCAGCGGAATTATAAGGCAACGCTCTGTGGATTGGATCCATAATCGGCTCTGTCAGATAGGCACGTGCTCTTCATTGCACCCTCTTCATCATTTATGTCGATTCGACCGGTACATTGATTGGAAAAATTGGAACAAAAATGACGATCTTTGGAGCCTAATTAGCCTTGGAAATGGCCATTTTTATCGCAATATCATCTCGAGCAGCTAAACCAGTGAGAATGGCAAAACAATCTATTTTCTGAGCTCTGAATGATCAAATTTTGAAGATTTGAGCTAACGGAGGCGTTGTCTGCACGTGGTCGTTTTGAACGGGTGAATTTGCTTGTATTTAGTCACTGCTTTTTGCAGGCCTTTAGGTGGTTCATCTTGTGGATACTTCATCATGGGGCTCT…
Saposin-like aspartyl protease	Ginkgo biloba	GGBW01014893.1 TSA: CL3326.Contig8	ACAGGTGTCCCTCTTAATAAAGATTCCCCTCCATCTTACTAGGCATCTGTAACGGGAGTCGTCGGTGGTGTTGGGTTGGAAACCCAAGAACGCTTCAGCTAACGCAACCGAGGTTAAGCCAACTGTAGTTTATCTGTATTACGGTTCCCACTTCTCGGGTATACATTTAGTGGAAGAAGGGCAGCGAAGAGCGCAAGCTCTGGGCATTCGAATCCTTCGTTGTCGATAGATTTCAAGAGAACTTTGTAATCATGGACCGTATGGCTTTTCTGCCTTGTCTTGTTTTTGCACTGGTCATTTTGTCTTCAGTTTGTGTGGCCGATGATCGGTTGATAAGGATTGGCTTGAAGAAGAAGGGACTGGATCAGAAGACCATAAATGCTGCAAGGATTGCAGTAA…
RNA binding protein	Ginkgo biloba	GGBW01029265.1 TSA: CL8447.Contig1	TGGAATTACGTTTAAAATCGGATGATTGTACATGTGAATGGGAAGGGAAAGGGCGCCAGTGAAAATGGATGAGAAAAAAGGGCATCGGCATGATCATCGGAAGTGTGAAGATGAAAGAAGAAAGAAGAAGCGATCAAGGCAGCAGCAGGAGAGCGAGGGCGAGAGCAGCAGCAGCACTGCTGCTTCATCCTCATCCGGGGAGGAGACTAAGAACAGACACAAGCACGGGCGCGGGAGGAAGCACAGAAAACAAAACACAGAACACCAACAGAAGAAGAAGAAGAAGCAGAAGCATGAGAAGGAGAAGGAAAAAGGGAGAAAGCGACGGAAGGAGAAGAATAAAGGAGCTGTGACTCAGTCGTGGGGCAAATTCGGCATCATTCGAGAGATTGATATGTG…
PpGS1a	Pinus pinaster	KU641797.1	TCTCTTGAATCTTATCCCCTTCCTTCCTTATATGCATTGGCTATACCTTATCCGGAGATAAATTCATTCCACATTCAATTCTCTCCTTCCCTCTGGTTTGTTTTGGAGAGTGGCCATGTCGAGCGTATTAACAGACCTTCTCAACCTTGACCTGAGCGACGTGACAGAGAAGGTCATTGCGGAGTATATATGGATTGGAGGATCAGGAATGGATATGCGCAGTAAAGCCAGATCTCTGTCAGGACCTGTGAGTAGCGTTAAAGAGCTTCCCAAATGGAACTATGATGGCTCCAGCACTGGACAGGCTCAAGGACATGACAGCGAAGTCATTCTATATCCACAAGCTATCTTCCGTGATCCATTTCGCCGAGGAAAGCACATTTTGGTAATCTGTGATGC…
PpGS1b	Pinus pinaster	KU641798.1	CTTCCTCAGGTCGGGCTTGCCCTTTGCATCAATTGCTATAAATTCTTATTTCAGTGGCCTTTATTTCGAAATAGCAGATCAAAGGCCTTCACTGCTTGCAGAATTATACTTGTGCGGGAGTCTGTGATTTTGTTGTACATCCAAGATGTCTCTACTGACGGATTTGATCAACTTGGACCTCTCTGATGTCACTGAGAAGATCATCGCTGAGTACATATGGATCGGAGGCTCTGGCATGGATATCCGCAGCAAGGCCAGGACCTTATCTCACCCAGTTACGGACCCCAAAGATCTACCCAAGTGGAATTATGATGGATCCAGTACTGGACAGGCTCCTGGAAAGGATAGTGAAGTCATCCTTTACCCTCAGGCTATCTTCAGGGATCCATTCCGCAGGGG…
