## Supplementary material for "A revised view on the evolution of glutamine synthetase isoenzymes in plants": Dataset S3

#NEXUS
[ID: 0274551287]
begin taxa;
	dimensions ntax=169;
	taxlabels
		EcGLNA
		ChrGLN1
		ChrGLN2.2
		ChrGLN2.1
		CsuGSLN1.1
		CsuGSLN2
		CsuGSLN1.2
		CsuGSLN1.3
		TsGLN2
		TsGLN1
		UpGLN1
		UpGLN2
		CaGLN1.2
		CaGLN2
		CaGLN1.1
		KnGLN2
		KnGLN1
		KnGLNA
		CgGLN1.2
		CgGLN1.1
		PmGLN1
		PmGLN2
		AnaGS1
		AnaGLN2
		MpGS1.1
		MpGS1.2
		MpGLN2.1
		MpGLN2.2
		MpGS1.3
		MpGS1.4
		SfGLN2.1
		SfGLN2.2
		SfGS1.1
		SfGS1.2
		SfGS1.3
		SfGS1.4
		SfGS1.5
		SfGS1.6
		PhpGS1.1
		PhpGS1.2
		PhpGS1.3
		PhpGS1.4
		PhpGLN2.1
		PhpGLN2.2
		SmGS1.1
		SmGS1.2
		SmGS1.3
		SmGS1.4
		IsGS1.2
		IsGS1.1
		PdGS1.1
		PdGS1.2
		PdGS1.3
		EdGS1.1
		EdGS1.5
		EdGS1.6
		EdGS1.2
		EdGS1.3
		EdGS1.4
		AfGS1.1
		AfGS1.3
		AfGS1.2
		OvGS1.1
		OvGS1.2
		OvGS1.3
		PglyGS1.1
		PglyGS1.2
		PglyGS1.3
		PglyGS1.4
		DpGS1.1
		DpGS1.2
		VsGS1.1
		VsGS1.2
		OcGS1.1
		OcGS1.2
		AzfGS1.1
		AzfGS1.2
		AzfGS1.3
		AzfGS1.4
		AzfGS1.5
		LjGS1.1
		LjGS1.2
		LjGS1.3
		AspGS1.1
		AspGS1.2
		AspGS1.3
		AspGS1.4
		AspGS1.5
		GmGS1b
		GmGS1a
		WmGS1b
		WmGS1a
		EtGS1b.2
		EtGS1b.1
		EtGS1a.1
		EtGS1a.2
		PmaGS1b
		PmaGS1a
		SqgGS1b
		SqgGS1a
		PtaGS1a
		PtaGS1b.1
		PtaGS1b.2
		ChaGS1a
		ChaGS1b
		ChaGS2
		EnGS1a
		EnGS2
		EnGS1b
		GbGS1a
		GbGS1b.1
		GbGS1b.2
		GbGS1b.3
		GbGS2
		AtrGS1a
		AtrGS1b.1
		AtrGS1b.2
		AtrGS2
		NcGS1b.1
		NcGS1b.2
		NcGS1b.3
		NcGS1b.4
		NcGS2
		IpGS1b.2
		IpGS2
		IpGS1b.1
		IpGS1a
		SgGS1b.1
		SgGS1b.2
		SgGS1a
		SgGS2
		SgGS1b.3
		LsGS1a
		LsGS1b.1
		LsGS1b.2
		LsGS1b.3
		LsGS2.1
		LsGS2.2
		PinGS1b.1
		PinGS1b.2
		PinGS1b.3
		PinGS2
		PinGS1b.4
		PinGS1b.5
		PinGS1b.6
		PinGS1b.7
		LcGS1a
		LcGS1b.1
		LcGS1b.2
		LcGS1b.3
		LcGS2
		AcGS1b.1
		AcGS1b.2
		AcGS1b.3
		AcGS2
		MiGS1b.1
		MiGS1b.2
		MiGS1b.3
		MiGS2
		OsGS1b.1
		OsGS1b.2
		OsGS1b.3
		OsGS2
		AtGS1b.1
		AtGS1b.2
		AtGS1b.3
		AtGS1b.4
		AtGS1b.5
		AtGS2
		;
end;
begin trees;
	translate
		1	EcGLNA,
		2	ChrGLN1,
		3	ChrGLN2.2,
		4	ChrGLN2.1,
		5	CsuGSLN1.1,
		6	CsuGSLN2,
		7	CsuGSLN1.2,
		8	CsuGSLN1.3,
		9	TsGLN2,
		10	TsGLN1,
		11	UpGLN1,
		12	UpGLN2,
		13	CaGLN1.2,
		14	CaGLN2,
		15	CaGLN1.1,
		16	KnGLN2,
		17	KnGLN1,
		18	KnGLNA,
		19	CgGLN1.2,
		20	CgGLN1.1,
		21	PmGLN1,
		22	PmGLN2,
		23	AnaGS1,
		24	AnaGLN2,
		25	MpGS1.1,
		26	MpGS1.2,
		27	MpGLN2.1,
		28	MpGLN2.2,
		29	MpGS1.3,
		30	MpGS1.4,
		31	SfGLN2.1,
		32	SfGLN2.2,
		33	SfGS1.1,
		34	SfGS1.2,
		35	SfGS1.3,
		36	SfGS1.4,
		37	SfGS1.5,
		38	SfGS1.6,
		39	PhpGS1.1,
		40	PhpGS1.2,
		41	PhpGS1.3,
		42	PhpGS1.4,
		43	PhpGLN2.1,
		44	PhpGLN2.2,
		45	SmGS1.1,
		46	SmGS1.2,
		47	SmGS1.3,
		48	SmGS1.4,
		49	IsGS1.2,
		50	IsGS1.1,
		51	PdGS1.1,
		52	PdGS1.2,
		53	PdGS1.3,
		54	EdGS1.1,
		55	EdGS1.5,
		56	EdGS1.6,
		57	EdGS1.2,
		58	EdGS1.3,
		59	EdGS1.4,
		60	AfGS1.1,
		61	AfGS1.3,
		62	AfGS1.2,
		63	OvGS1.1,
		64	OvGS1.2,
		65	OvGS1.3,
		66	PglyGS1.1,
		67	PglyGS1.2,
		68	PglyGS1.3,
		69	PglyGS1.4,
		70	DpGS1.1,
		71	DpGS1.2,
		72	VsGS1.1,
		73	VsGS1.2,
		74	OcGS1.1,
		75	OcGS1.2,
		76	AzfGS1.1,
		77	AzfGS1.2,
		78	AzfGS1.3,
		79	AzfGS1.4,
		80	AzfGS1.5,
		81	LjGS1.1,
		82	LjGS1.2,
		83	LjGS1.3,
		84	AspGS1.1,
		85	AspGS1.2,
		86	AspGS1.3,
		87	AspGS1.4,
		88	AspGS1.5,
		89	GmGS1b,
		90	GmGS1a,
		91	WmGS1b,
		92	WmGS1a,
		93	EtGS1b.2,
		94	EtGS1b.1,
		95	EtGS1a.1,
		96	EtGS1a.2,
		97	PmaGS1b,
		98	PmaGS1a,
		99	SqgGS1b,
		100	SqgGS1a,
		101	PtaGS1a,
		102	PtaGS1b.1,
		103	PtaGS1b.2,
		104	ChaGS1a,
		105	ChaGS1b,
		106	ChaGS2,
		107	EnGS1a,
		108	EnGS2,
		109	EnGS1b,
		110	GbGS1a,
		111	GbGS1b.1,
		112	GbGS1b.2,
		113	GbGS1b.3,
		114	GbGS2,
		115	AtrGS1a,
		116	AtrGS1b.1,
		117	AtrGS1b.2,
		118	AtrGS2,
		119	NcGS1b.1,
		120	NcGS1b.2,
		121	NcGS1b.3,
		122	NcGS1b.4,
		123	NcGS2,
		124	IpGS1b.2,
		125	IpGS2,
		126	IpGS1b.1,
		127	IpGS1a,
		128	SgGS1b.1,
		129	SgGS1b.2,
		130	SgGS1a,
		131	SgGS2,
		132	SgGS1b.3,
		133	LsGS1a,
		134	LsGS1b.1,
		135	LsGS1b.2,
		136	LsGS1b.3,
		137	LsGS2.1,
		138	LsGS2.2,
		139	PinGS1b.1,
		140	PinGS1b.2,
		141	PinGS1b.3,
		142	PinGS2,
		143	PinGS1b.4,
		144	PinGS1b.5,
		145	PinGS1b.6,
		146	PinGS1b.7,
		147	LcGS1a,
		148	LcGS1b.1,
		149	LcGS1b.2,
		150	LcGS1b.3,
		151	LcGS2,
		152	AcGS1b.1,
		153	AcGS1b.2,
		154	AcGS1b.3,
		155	AcGS2,
		156	MiGS1b.1,
		157	MiGS1b.2,
		158	MiGS1b.3,
		159	MiGS2,
		160	OsGS1b.1,
		161	OsGS1b.2,
		162	OsGS1b.3,
		163	OsGS2,
		164	AtGS1b.1,
		165	AtGS1b.2,
		166	AtGS1b.3,
		167	AtGS1b.4,
		168	AtGS1b.5,
		169	AtGS2
		;
tree con_50_majrule = [&U] (1[&prob=1.00000000e+00,prob_stddev=0.00000000e+00,prob_range={1.00000000e+00,1.00000000e+00},prob(percent)="100",prob+-sd="100+-0"]:3.932010e+00[&length_mean=3.96111379e+00,length_median=3.93201000e+00,length_95%HPD={2.90450800e+00,5.05725900e+00}],18[&prob=1.00000000e+00,prob_stddev=0.00000000e+00,prob_range={1.00000000e+00,1.00000000e+00},prob(percent)="100",prob+-sd…
end;
